# Morphine Suppresses Peripheral Responses and Transforms Brain Myeloid Gene Expression to Favor Neuropathogenesis in SIV Infection

**DOI:** 10.1101/2022.07.25.501436

**Authors:** Howard S. Fox, Meng Niu, Brenda M. Morsey, Benjamin G. Lamberty, Katy M. Emanuel, Palsamy Periyasamy, Shannon Callen, Arpan Acharya, Gregory Kubik, James Eudy, Chittibabu Guda, Shetty Ravi Dyavar, Courtney V. Fletcher, Siddappa N. Byrareddy, Shilpa Buch

## Abstract

The twin pandemics of opioid abuse and HIV infection can have devastating effects on physiological systems, including on the brain. Our previous work found that morphine increased the viral reservoir in the brains of treated SIV-infected macaques. In this study, we investigated the interaction of morphine and SIV to identify novel host-specific targets using a multimodal approach. We probed systemic parameters and performed single-cell examination of the targets for infection in the brain, microglia and macrophages. Morphine treatment created an immunosuppressive environment, blunting initial responses to infection, which persisted during antiretroviral treatment. Antiretroviral drug concentrations and penetration into the cerebrospinal fluid and brain were unchanged by morphine treatment. Interestingly, the transcriptional signature of both microglia and brain macrophages was transformed to one of a neurodegenerative phenotype. Notably, the expression of osteopontin, a pleiotropic cytokine, was significantly elevated in microglia. This was especially notable in the white matter, which is also dually affected by HIV and opioids. Increased osteopontin expression was linked to numerous HIV neuropathogenic mechanisms, including those that can maintain a viral reservoir. The opioid morphine is detrimental to SIV/HIV infection, especially in the brain.
