## Supplemental Table 4 for "Morphine Suppresses Peripheral Responses and Transforms Brain Myeloid Gene Expression to Favor Neuropathogenesis in SIV Infection"

### Sheet: Sheet1
Neurodegeneration-Related Myeloid				Disease-Associated Microglia				Activation Response Microglia
Original	Mapped			Original	Mapped			Original	Mapped
Human Gene List/Gene ID	Rhesus Gene ID	Final Rhesus Gene List		Human Gene List/Gene ID	Rhesus Gene ID	Final Rhesus Gene List		Human Gene List/Gene ID	Rhesus Gene ID	Final Rhesus Gene List
ACTR3B	ACTR3B	ACTR3B		ACACA	ACACA	ACACA		ACACA	ACACA	ACACA
ADSSL1	LOC706585	ANKH		ACTR3B	ACTR3B	ACTR3B		ADSSL1	ADSSL1	ADSSL1
ANKH	ANKH	ANXA4		ADARB1	ADARB1	ADARB1		ANKH	ANKH	ANKH
ANXA4	ANXA4	ANXA5		ADCY3	ADCY3	ADCY3		ANXA5	ANXA5	ANXA5
ANXA5	ANXA5	APBB2		ADSSL1	LOC706585	ANKH		APBB2	APBB2	APBB2
APBB2	APBB2	APOC2		ANKH	ANKH	ANKRD55		APLP2	APLP2	APLP2
APOC2	APOC2	APOE		ANKRD55	ANKRD55	ANXA3		APOE	APOE	APOE
APOE	APOE	ASB10		ANXA3	ANXA3	ANXA5		ARHGAP24	ARHGAP24	ARHGAP24
ASB10	ASB10	ASPH		ANXA5	ANXA5	APBB2		ATF3	ATF3	ATF3
ASPH	ASPH	ATP1A3		APBB2	APBB2	APLP2		AXL	AXL	AXL
ATP1A3	ATP1A3	ATP6V0D2		APLP2	APLP2	APOC1		B2M	B2M	B2M
ATP6V0D2	ATP6V0D2	AXL		APOC1	APOC1	APOE		BAIAP2L2	BAIAP2L2	BAIAP2L2
AXL	AXL	BCAR3		APOE	APOE	ARRDC4		BCL2A1	BCL2A1	BCL2A1
BCAR3	BCAR3	BHLHE40		ARRDC4	ARRDC4	ATF3		C4orf48		CACNA1A
BHLHE40	BHLHE40	CACNA1A		ATF3	ATF3	ATOX1		CACNA1A	CACNA1A	CADM1
CACNA1A	CACNA1A	CADM1		ATOX1	ATOX1	ATP1B3		CADM1	CADM1	CAPG
CADM1	CADM1	CAPG		ATP1B3	ATP1B3	ATP6V0D2		CAPG	CAPG	CD34
CAPG	CAPG	CD200R1L		ATP6V0D2	ATP6V0D2	ATP6V0E1		CCL4	LOC100426632	CD63
CD200R1L	CD200R1L	CD22		ATP6V0E1	ATP6V0E1	ATP6V1C1		CD34	CD34	CD74
CD22	CD22	CD274		ATP6V1C1	ATP6V1C1	ATP6V1F		CD63	CD63	CD83
CD274	CD274	CD34		ATP6V1F	ATP6V1F	AXL		CD74	CD74	CD9
CD34	CD34	CD68		AXL	AXL	B2M		CD83	CD83	CH25H
CD68	CD68	CD72		B2M	B2M	BAIAP2L2		CD9	CD9	COX6A2
CD72	CD72	CD83		BAIAP2L2	BAIAP2L2	BHLHE40		CH25H	CH25H	CPQ
CD83	CD83	CD9		BHLHE40	BHLHE40	BRI3BP		COX6A2	COX6A2	CRLF2
CD9	CD9	CDK18		BRI3BP	BRI3BP	CADM1		CPQ	CPQ	CSF1
CDK18	CDK18	CH25H		C4orf48		CAPG		CRLF2	CRLF2	CSF2RA
CH25H	CH25H	CHST11		CADM1	CADM1	CD300LB		CSF1	CSF1	CTSA
CHST11	CHST11	CHST2		CAPG	CAPG	CD34		CSF2RA	CSF2RA	CTSB
CHST2	CHST2	CLEC7A		CCL4	LOC100426632	CD63		CTSA	CTSA	CTSS
CLEC7A	CLEC7A	COLEC12		CD300LB	CD300LB	CD72		CTSB	CTSB	CTSZ
COLEC12	COLEC12	COX6A2		CD34	CD34	CD74		CTSS	CTSS	CXCL16
COX6A2	COX6A2	CPD		CD63	CD63	CD83		CTSZ	CTSZ	DGKZ
CPD	CPD	CPEB1		CD72	CD72	CD84		CXCL16	CXCL16	DNAJB14
CPEB1	CPEB1	CRLF2		CD74	CD74	CD9		DGKZ	DGKZ	DPP7
CRLF2	CRLF2	CSF1		CD83	CD83	CH25H		DNAJB14	DNAJB14	ENO1
CSF1	CSF1	CSPG4		CD84	CD84	CHST11		DPP7	DPP7	EPHX1
CSPG4	CSPG4	CST7		CD9	CD9	COLEC12		ENO1	ENO1	FABP5
CST7	CST7	CTSB		CH25H	CH25H	CORO2A		EPHX1	EPHX1	FAM20C
CTSB	CTSB	CTSV		CHST11	CHST11	COX6A1		FABP5	FABP5	FAU
CTSV	CTSV	CTSZ		COLEC12	COLEC12	COX6A2		FAM20C	FAM20C	GCNT2
CTSZ	CTSZ	CXCL14		CORO2A	CORO2A	COX7A2L		FAU	FAU	GNAS
CXCL14	CXCL14	CXCR4		COX6A1	COX6A1	COX8A		GCNT2	GCNT2	GOT1
CXCR4	CXCR4	CYP4V2		COX6A2	COX6A2	CPD		GNAS	GNAS	GPI
CYP4V2	CYP4V2	DKK2		COX7A2L	COX7A2L	CREB3L2		GOT1	GOT1	GPR65
DKK2	DKK2	EGLN3		COX8A	COX8A	CREG1		GPI	GPI	GUSB
EGLN3	EGLN3	ELL2		CPD	CPD	CRLF2		GPR65	GPR65	HACD2
ELL2	ELL2	FABP5		CREB3L2	CREB3L2	CSF1		GUSB	GUSBA	HEXA
FABP5	FABP5	FAM20C		CREG1	CREG1	CSF2RA		HACD2	HACD2	HIF1A
FAM20C	FAM20C	FBLIM1		CRLF2	CRLF2	CSTB		HEXA	HEXA	IFITM3
FAM46C		GAS2L3		CSF1	CSF1	CTSA		HIF1A	HIF1A	IGF1
FBLIM1	FBLIM1	GNAS		CSF2RA	CSF2RA	CTSB		HLA-DQB1	MAMU-DQB1	ITGAX
GAS2L3	GAS2L3	GNPTAB		CSTB	CSTB	CTSS		IFITM3	IFITM3	KCNJ2
GNAS	GNAS	GOT1		CTSA	CTSA	CTSZ		IGF1	IGF1	KIAA1217
GNPTAB	GNPTAB	GPNMB		CTSB	CTSB	CXCL14		ITGAX	ITGAX	LDHA
GOT1	GOT1	GPR162		CTSS	CTSS	CXCL16		KCNJ2	KCNJ2	LGALS3BP
GPNMB	GPNMB	HIF1A		CTSZ	CTSZ	CXCR4		KIAA1217	KIAA1217	LOC100426632
GPR162	GPR162	IGF1		CXCL14	CXCL14	DHRS3		LDHA	LDHA	LPL
HCAR2		IL1R1		CXCL16	CXCL16	DKK2		LGALS3BP	LGALS3BP	LRPAP1
HIF1A	HIF1A	INF2		CXCR4	CXCR4	DNAJB14		LPL	LPL	LY86
IGF1	IGF1	ITGAX		DHRS3	DHRS3	DPP7		LRPAP1	LRPAP1	LY9
IL1R1	IL1R1	KCNJ2		DKK2	DKK2	DPYS		LY86	LY86	MAMU-DQB1
INF2	INF2	KIAA1217		DNAJB14	DNAJB14	EEF1B2		LY9	LY9	MILR1
ITGAX	ITGAX	KLRB1		DPP7	DPP7	EEF2		MILR1	MILR1	MYO1E
KCNJ2	KCNJ2	LAG3		DPYS	DPYS	EGLN3		MYO1E	MYO1E	MYO5A
KIAA1217	KIAA1217	LGALS3		EEF1B2	EEF1B2	EPHX1		MYO5A	MYO5A	NCEH1
KLRB1	KLRB1	LGALS3BP		EEF2	EEF2	FABP3		NCEH1	NCEH1	NDUFA1
LAG3	LAG3	LOC706585		EGLN3	EGLN3	FABP5		NDUFA1	NDUFA1	NPC2
LGALS3	LGALS3	LOX		EPHX1	EPHX1	FAM20C		NPC2	NPC2	PEA15
LGALS3BP	LGALS3BP	LPL		FABP3	FABP3	FAU		PEA15	PEA15	PGAM1
LOX	LOX	LRGUK		FABP5	FABP5	FBLIM1		PGAM1	PGAM1	PKM
LPL	LPL	LY9		FAM20C	FAM20C	FCER1G		PKM	PKM	PLAUR
LRGUK	LRGUK	LYZ		FAU	FAU	FGL2		PLAUR	PLAUR	PLD3
LY9	LY9	MAMDC2		FBLIM1	FBLIM1	FLT1		PLD3	PLD3	PLEK
LYZ	LYZ	MDFIC		FCER1G	FCER1G	FUCA1		PLEK	PLEK	PLEKHH2
MAMDC2	MAMDC2	MFSD12		FGL2	FGL2	GALK1		PLEKHH2	PLEKHH2	PLEKHM2
MDFIC	MDFIC	MITF		FLT1	FLT1	GAS2L3		PLEKHM2	PLEKHM2	RAMP1
MFSD12	MFSD12	MMP12		FUCA1	FUCA1	GAS7		RAMP1	RAMP1	RAP2B
MITF	MITF	MYO5A		GALK1	GALK1	GBA		RAP2B	RAP2B	SCPEP1
MMP12	MMP12	NCEH1		GAS2L3	GAS2L3	GHR		RPL10A	RPL10A	SDC3
MYO5A	MYO5A	NRP1		GAS7	GAS7	GLA		RPL19	RPL19	SERPINE2
NCEH1	NCEH1	OR5V1		GBA	GBA	GLB1		RPL23	RPL23	SLC11A1
NRP1	NRP1	OSBPL8		GHR	GHR	GLIPR1		RPL23A	RPL23A	SLC16A3
OR5V1	OR5V1	P2RX4		GLA	GLA	GM2A		RPL32	RPL32	SLC2A1
OSBPL8	OSBPL8	PDCD1		GLB1	GLB1	GNAS		RPL37	RPL37	SOAT1
P2RX4	P2RX4	PIANP		GLIPR1	GLIPR1	GOT1		RPL38	RPL38	SPP1
PDCD1	PDCD1	PLAU		GM2A	GM2A	GPNMB		RPL41	RPL41	ST14
PIANP	PIANP	PLEKHA1		GNAS	GNAS	GPR137C		RPLP1	RPLP1	ST8SIA6
PLAU	PLAU	PLEKHH2		GOT1	GOT1	GPR65		RPS12	RPS12	SULF2
PLEKHA1	PLEKHA1	POSTN		GPNMB	GPNMB	GRN		RPS14	RPS14	TLR2
PLEKHH2	PLEKHH2	PRR5L		GPR137C	GPR137C	GSTM3		RPS16	RPS16	TNFSF8
PLIN2		PSEN2		GPR65	GPR65	GSTO1		RPS18	RPS18	TPD52
POSTN	POSTN	PTCHD1		GRN	GRN	GUSBA		RPS20	RPS20	TREM2
PRR5L	PRR5L	PTGER4		GSTM3	GSTM3	HEXA		RPS21	RPS21	TSPO
PSEN2	PSEN2	RAB7B		GSTO1	GSTO1	HIF1A		RPS4X	RPS4X	TYROBP
PTCHD1	PTCHD1	RAI14		GUSB	GUSBA	HINT1		RPS5	RPS5
PTGER4	PTGER4	RAP2B		HEXA	HEXA	HMGN3		SCPEP1	SCPEP1
RAB7B	RAB7B	RASSF3		HIF1A	HIF1A	HPSE		SDC3	SDC3
RAI14	RAI14	RFTN1		HINT1	HINT1	IFI44		SERPINE2	SERPINE2
RAP2B	RAP2B	RNF128		HLA-DQB1	MAMU-DQB1	IGF1		SLC11A1	SLC11A1
RASSF3	RASSF3	RXRG		HMGN3	HMGN3	IL18BP		SLC16A3	SLC16A3
RFTN1	RFTN1	S1PR1		HPSE	HPSE	IL4I1		SLC2A1	SLC2A1
RNF128	RNF128	SERPINB6		IFI44	IFI44	INF2		SOAT1	SOAT1
RXRG	RXRG	SERPINE2		IGF1	IGF1	ITGAX		SPP1	SPP1
S1PR1	S1PR1	SLC41A2		IL18BP	IL18BP	KCNJ2		ST14	ST14
SERPINB6	SERPINB6	SOAT1		IL4I1	IL4I1	KCNMA1		ST8SIA6	ST8SIA6
SERPINE2	SERPINE2	SOCS6		INF2	INF2	KIAA1217		SULF2	SULF2
SIGLEC8		SPEG		ITGAX	ITGAX	KIF1A		TLR2	TLR2
SLC41A2	SLC41A2	SPP1		KCNJ2	KCNJ2	LDHA		TNFSF8	TNFSF8
SOAT1	SOAT1	SRXN1		KCNMA1	KCNMA1	LDLRAD3		TPD52	TPD52
SOCS6	SOCS6	ST14		KIAA1217	KIAA1217	LGALS3BP		TREM2	TREM2
SPEG	SPEG	ST8SIA6		KIF1A	KIF1A	LOC100426632		TSPO	TSPO
SPP1	SPP1	SULF2		LDHA	LDHA	LOC706585		TYROBP	TYROBP
SRXN1	SRXN1	SYNGR1		LDLRAD3	LDLRAD3	LOC712661
ST14	ST14	SYNJ2		LGALS3BP	LGALS3BP	LPL
ST8SIA6	ST8SIA6	TLR2		LPL	LPL	LRPAP1
SULF2	SULF2	TMEM202		LRPAP1	LRPAP1	MAFF
SYNGR1	SYNGR1	TTYH2		MAFF	MAFF	MAMDC2
SYNJ2	SYNJ2	TYROBP		MAMDC2	MAMDC2	MAMU-DQB1
TLR2	TLR2	VAT1		MAN2B1	MAN2B1	MAN2B1
TMEM202	TMEM202	VPS13C		MRPL54		MYO1E
TTYH2	TTYH2	XYLT1		MYO1E	MYO1E	MYO5A
TYROBP	TYROBP			MYO5A	MYO5A	NAGLU
VAT1	VAT1			NAGLU	NAGLU	NCEH1
VPS13C	VPS13C			NCEH1	NCEH1	NDUFA1
XYLT1	XYLT1			NDUFA1	NDUFA1	NDUFA6
				NDUFA6	NDUFA6	NDUFS6
				NDUFS6	NDUFS6	NPC2
				NPC2	NPC2	NRP1
				NRP1	NRP1	PDGFRL
				PDGFRL	PDGFRL	PEA15
				PEA15	PEA15	PFDN5
				PFDN5	PFDN5	PGAM1
				PGAM1	PGAM1	PGK1
				PGK1	PGK1	PLAUR
				PLAUR	PLAUR	PLBD2
				PLBD2	PLBD2	PLD3
				PLD3	PLD3	PLEKHH2
				PLEKHH2	PLEKHH2	PPT1
				PLIN2	LOC712661	PRDX1
				PPT1	PPT1	PRDX4
				PRDX1	PRDX1	PRR5L
				PRDX4	PRDX4	PTCHD1
				PRR5L	PRR5L	RAMP1
				PTCHD1	PTCHD1	RFTN1
				RAMP1	RAMP1	SAMD4A
				RFTN1	RFTN1	SCARB1
				RPL10A	RPL10A	SCPEP1
				RPL13A	RPL13A	SDF2L1
				RPL18	RPL18	SDF4
				RPL22L1	RPL22L1	SERPINE2
				RPL23	RPL23	SH3PXD2B
				RPL3	RPL3	SHISA5
				RPL32	RPL32	SLC11A1
				RPL37	RPL37	SLC2A1
				RPL38	RPL38	SOAT1
				RPL4	RPL4	SORBS3
				RPL6	RPL6	SPP1
				RPL7	RPL7	SSR4
				RPL8	RPL8	ST14
				RPLP1	RPLP1	ST8SIA6
				RPS11	RPS11	SULF2
				RPS12	RPS12	SYNGR1
				RPS14	RPS14	TAF10
				RPS15	RPS15	TCAP
				RPS16	RPS16	TIMP2
				RPS18	RPS18	TLR2
				RPS20	RPS20	TMED3
				RPS21	RPS21	TMEM163
				RPS26	RPS26	TMEM176A
				RPS3	RPS3	TNFSF8
				RPS4X	RPS4X	TOX2
				RPS5	RPS5	TPD52
				RPS9	RPS9	TREM2
				SAMD4A	SAMD4A	TSPO
				SCARB1	SCARB1	TTYH2
				SCPEP1	SCPEP1	TYROBP
				SDF2L1	SDF2L1	USE1
				SDF4	SDF4	USP12
				SERPINE2	SERPINE2	VAT1
				SH3PXD2B	SH3PXD2B	VPS13C
				SHISA5	SHISA5
				SLC11A1	SLC11A1
				SLC2A1	SLC2A1
				SOAT1	SOAT1
				SORBS3	SORBS3
				SPP1	SPP1
				SSR4	SSR4
				ST14	ST14
				ST8SIA6	ST8SIA6
				SULF2	SULF2
				SYNGR1	SYNGR1
				TAF10	TAF10
				TCAP	TCAP
				TIMP2	TIMP2
				TLR2	TLR2
				TMED3	TMED3
				TMEM163	TMEM163
				TMEM176A	TMEM176A
				TNFSF8	TNFSF8
				TOX2	TOX2
				TPD52	TPD52
				TREM2	TREM2
				TSPO	TSPO
				TTYH2	TTYH2
				TYROBP	TYROBP
				USE1	USE1
				USP12	USP12
				VAT1	VAT1
				VPS13C	VPS13C
