## Supplemental Table 1 for "Morphine Suppresses Peripheral Responses and Transforms Brain Myeloid Gene Expression to Favor Neuropathogenesis in SIV Infection"

### Sheet: Sheet1
		Analyte	Adiponectin	Alpha-1-Antitrypsin (AAT)	Alpha-2-Macroglobulin (A2Macro)	Alpha-Fetoprotein (AFP)	Apolipoprotein(a) (Lp(a))	Apolipoprotein A-I (Apo A-I)	Apolipoprotein A-II (Apo A-II)	Apolipoprotein C-I (Apo C-I)	Apolipoprotein C-III (Apo C-III)	Brain-Derived Neurotrophic Factor (BDNF)	C-Reactive Protein (CRP)	Complement C3 (C3)	C-C Motif Chemokine Ligand 18 (CCL18)	Factor VII	Ferritin (FRTN)	Fibrinogen	Growth Hormone (GH)	Haptoglobin	Insulin	Interleukin-1 receptor antagonist (IL-1ra)	Interleukin-6 (IL-6)	Interleukin-8 (IL-8)	Interleukin-12 Subunit p40 (IL-12p40)	Interleukin-16 (IL-16)	Interleukin-18 (IL-18)	Macrophage-Derived Chemokine (MDC)	Macrophage Inflammatory Protein-1 beta (MIP-1 beta)	Matrix Metalloproteinase-2 (MMP-2)	Matrix Metalloproteinase-3 (MMP-3)	Matrix Metalloproteinase-9 (MMP-9)	Monocyte Chemotactic Protein 1 (MCP-1)	Myeloperoxidase (MPO)	Myoglobin	Neuron-Specific Enolase (NSE)	Plasminogen Activator Inhibitor 1 (PAI-1)	Serotransferrin (Transferrin)	Serum Amyloid P-Component (SAP)	Stem Cell Factor (SCF)	T-Cell-Specific Protein RANTES (RANTES)	Tissue Inhibitor of Metalloproteinases 1 (TIMP-1)	Transthyretin (TTR)	Tumor necrosis factor receptor 2 (TNFR2)	Vascular Cell Adhesion Molecule-1 (VCAM-1)	Vascular Endothelial Growth Factor (VEGF)	Vitamin D-Binding Protein (VDBP)	von Willebrand Factor (vWF)
Sample	Week p.i.	Group
CH89	Pre	Morphine	28	0.2	1.7	17	708	2.3	294	261	185	0.57	0.078	0.63	<1.6	104	29	0.15	0.89	0.34	3.3	80	<3.2	619	<0.21	97	149	257	705	4550	2.5	85	210	<36	746	0.85	19	35	3.5	<165	7.5	61	9.6	3.6	348	<44	43	213
CI83	Pre	Morphine	13	0.18	1.8	12	443	2.8	401	261	170	<0.047	0.076	0.59	2.1	114	54	0.061	26	0.44	9.6	94	<3.2	26	<0.21	55	96	147	673	4160	1.5	71	<115	70	306	0.59	6	38	2.2	<165	0.29	50	13	4.7	345	60	47	87
CI90	Pre	Morphine	25	0.24	2.1	4.8	145	0.58	212	103	60	<0.047	0.95	0.79	<1.6	121	64	0.23	3.8	0.86	<1.1	131	19	102	<0.21	123	104	425	551	3770	2.8	150	<115	208	746	0.31	6	39	6.3	205	0.56	42	<3.8	3.2	292	54	56	201
CK22	Pre	Morphine	15	1.3	1.6	4.1	908	0.69	284	115	136	0.44	0.066	1.2	3.7	162	<21	0.4	2.5	0.98	14	119	<3.2	290	0.28	36	104	263	572	3610	0.88	98	<115	510	306	0.42	7.2	360	4.2	362	1.7	60	10	3.4	322	48	300	196
CK31	Pre	Morphine	13	0.24	1.7	3.2	619	1.5	301	162	144	1.7	<0.034	0.66	5.3	129	29	0.12	86	0.14	5.9	48	<3.2	1160	0.36	58	104	158	597	3090	1.1	50	263	229	676	0.47	92	35	2.5	362	9.7	82	7.8	2.4	276	<44	47	102
CK48	Pre	Morphine	25	0.18	1.7	8.4	741	1.9	322	221	151	1.1	0.041	0.62	7.5	73	76	0.12	2	<0.030	2.7	64	<3.2	648	<0.21	36	89	137	833	3290	1.3	56	380	64	228	0.37	84	35	1.6	<165	3.6	84	7.8	4.9	389	<44	22	126
CH89	0	Morphine	41	0.21	1.5	16	470	1.7	384	201	144	2.4	<0.034	0.6	2.1	82	29	0.14	0.83	0.69	5.4	48	<3.2	411	<0.21	58	104	112	447	3540	2.4	66	210	<36	166	0.51	57	31	1.4	<165	17	107	8.1	2.4	301	<44	30	120
CI83	0	Morphine	28	0.19	1.5	12	324	1.3	322	140	106	1.1	<0.034	0.62	1.9	95	49	0.095	1	0.57	15	107	<3.2	119	<0.21	40	119	147	609	2160	1.7	131	126	51	216	0.23	113	35	2.5	245	7.6	91	5.6	2.4	275	<44	61	117
CI90	0	Morphine	43	0.22	2.1	4.1	72	1.5	340	199	141	<0.047	0.051	0.65	<1.6	123	<21	0.25	26	0.82	7	64	<3.2	75	<0.21	28	119	295	417	2800	1.3	33	<115	171	112	<0.20	4.1	49	4.7	285	0.21	37	7.8	1.5	242	<44	56	172
CK22	0	Morphine	28	0.18	1.3	4.1	566	1.1	338	148	114	<0.047	0.037	0.62	<1.6	158	<21	0.17	<0.15	0.68	4	94	<3.2	59	<0.21	<26	164	160	386	2170	1.7	76	<115	337	456	0.23	<2.5	31	4.7	<165	0.29	33	5.2	1.9	237	48	47	146
CK31	0	Morphine	30	0.21	1.3	3.6	468	0.5	176	<82	<60	1.6	0.061	0.54	2.1	118	<21	0.095	1.3	0.098	16	94	<3.2	215	<0.21	<26	194	47	666	2990	1.6	56	160	70	234	0.23	105	39	3.7	205	11	83	<3.8	1.9	253	<44	38	126
CK48	0	Morphine	36	0.17	1.8	6.2	689	0.63	210	97	78	1.5	<0.034	0.53	2.1	90	88	0.086	2.3	0.14	9.3	72	<3.2	361	<0.21	28	81	88	845	2230	1.5	150	191	45	215	<0.20	106	41	3.7	285	6	86	<3.8	2.8	291	<44	22	123
CI04	0	Saline	29	0.19	2	3.9	766	1.1	481	216	150	1.7	0.29	0.69	2.1	8.5	44	0.14	4.4	0.28	3.3	199	<3.2	121	0.53	36	119	90	1200	2680	1.9	349	263	119	152	0.31	78	49	6.7	<165	6.4	82	8.5	3.6	328	<44	40	158
CI47	0	Saline	29	0.19	1.5	3.9	533	1.8	335	229	163	2.4	0.14	0.6	<1.6	92	34	0.11	0.58	0.32	4.2	64	<3.2	201	<0.21	36	52	126	1030	4080	1.2	94	210	208	422	0.4	128	38	3.1	<165	7.2	114	13	4.4	338	<44	52	132
CK03	0	Saline	25	0.23	1.9	4.8	1130	0.72	336	142	109	<0.047	0.2	0.78	<1.6	111	36	0.18	1.7	0.75	1.3	131	<3.2	109	<0.21	44	134	134	587	2980	1.5	45	<115	58	546	0.23	11	36	6.1	362	0.57	54	<3.8	3.2	327	<44	50	181
CK07	0	Saline	15	0.19	1.8	3.6	598	2.2	251	258	164	2.4	0.15	0.52	<1.6	93	29	0.12	5.9	0.17	14	48	<3.2	919	<0.21	<26	149	112	661	3560	0.81	56	210	165	790	0.51	105	28	3.4	<165	16	151	9.5	2.4	266	<44	30	143
CK40	0	Saline	23	0.2	1.9	5.5	350	1.7	379	240	163	0.18	0.39	0.6	<1.6	158	<21	0.31	0.2	0.67	24	137	<3.2	422	0.44	58	149	217	492	2840	1.1	124	149	1560	2400	0.51	21	41	5.5	285	1.4	59	8.9	3.2	317	112	28	256
CH89	2	Morphine	42	0.21	1.4	7.6	582	1.8	529	235	183	1.3	<0.034	0.62	2.1	129	56	0.11	0.2	1	9.8	164	<3.2	748	<0.21	44	573	105	296	4640	3.5	45	149	45	456	0.59	37	31	3.3	205	18	84	7.1	5.3	522	<44	40	219
CI83	2	Morphine	28	0.2	1.3	26	325	2.1	273	225	153	<0.047	<0.034	0.52	<1.6	105	59	0.095	0.2	0.96	4.5	64	<3.2	21	<0.21	32	371	114	317	2860	2.3	45	<115	58	546	0.37	<2.5	35	3.6	<165	0.19	40	7.2	4	438	48	67	108
CI90	2	Morphine	41	0.2	2	6.4	53	0.47	343	101	80	<0.047	<0.034	0.62	<1.6	177	83	0.089	6.7	0.81	9.4	119	<3.2	55	0.28	32	458	256	299	3040	1.7	33	<115	187	456	0.37	5.3	38	5.3	205	0.35	45	<3.8	4.9	484	48	43	219
CK22	2	Morphine	25	0.18	1.1	5.5	534	1.3	371	154	119	0.51	<0.034	0.69	<1.6	150	<21	0.12	<0.15	0.94	5.9	94	<3.2	284	<0.21	<26	342	154	519	2330	1.6	113	<115	95	487	0.37	9.9	28	2.9	<165	3.1	43	5.2	3.6	392	<44	47	213
CK31	2	Morphine	30	0.2	1.3	8.5	301	1.5	350	153	151	1	<0.034	0.67	2.7	77	88	0.11	0.68	1.1	10	143	<3.2	968	<0.21	51	327	59	392	2860	1.2	66	149	83	723	0.42	53	38	2.2	<165	9.3	70	5.6	5.3	459	<44	47	117
CK48	2	Morphine	36	0.2	1.6	10	793	4.1	557	381	245	0.88	<0.034	0.66	4.3	116	148	0.067	<0.15	0.58	5.1	194	<3.2	393	<0.21	62	335	111	530	3030	1.6	85	263	113	258	0.23	41	49	4.6	323	3.2	80	11	5.7	519	<44	43	201
CI04	2	Saline	28	0.22	1.4	4.4	646	1.3	432	237	149	0.61	5	0.75	<1.6	11	160	0.092	69	0.93	17	299	<3.2	273	<0.21	125	473	118	341	3900	2.9	33	<115	187	348	0.55	26	38	5.6	285	2.3	81	6.3	7.9	536	<44	45	149
CI47	2	Saline	21	0.2	1.3	5.3	399	0.83	405	152	106	1.7	0.47	0.59	<1.6	123	148	0.067	0.33	0.79	7.8	217	3.5	203	<0.21	58	386	172	432	3750	1.7	94	310	137	22	0.59	110	30	5.6	362	8.4	99	3.8	8.3	529	<44	56	198
CK03	2	Saline	23	0.18	1.8	8.8	1060	2.4	583	271	194	<0.047	0.096	0.7	<1.6	91	162	0.15	78	1.2	9.2	468	<3.2	87	<0.21	48	530	147	517	4040	1.9	50	170	165	517	0.37	5.3	38	3.6	<165	0.45	72	7.5	6.5	569	<44	43	213
CK07	2	Saline	19	0.21	1.5	6	549	0.79	388	129	119	<0.047	0.096	0.63	<1.6	191	92	0.066	16	1.1	18	164	<3.2	137	0.28	36	825	109	303	4660	1.5	39	<115	258	199	0.66	8.7	35	5	362	0.79	63	<3.8	5.7	471	<44	43	169
CK40	2	Saline	24	0.25	1.4	6	251	0.39	238	99	67	0.49	7.6	0.7	<1.6	204	251	0.14	0.74	1.1	15	277	<3.2	315	0.61	79	853	173	503	4990	3.8	56	394	468	89	0.42	40	41	6.4	399	6.7	108	<3.8	10	632	48	56	259
CH89	5	Morphine	36	0.15	1.4	11	473	0.32	185	<82	<60	1.3	<0.034	0.53	<1.6	120	<21	0.098	<0.15	0.61	5.2	107	<3.2	363	<0.21	51	209	157	481	3910	3.4	85	170	<36	664	0.49	33	24	3.7	474	7.3	79	<3.8	3.6	452	<44	25	167
CI83	5	Morphine	30	0.17	1.4	16	319	0.54	260	96	<60	<0.047	<0.034	0.57	<1.6	103	24	0.1	0.2	0.54	8.3	94	<3.2	21	<0.21	<26	104	121	566	2260	2.2	56	<115	38	101	<0.20	2.8	31	3.9	285	<0.14	36	<3.8	2.8	381	<44	47	172
CI90	5	Morphine	34	0.18	1.8	3.9	55	2.4	447	266	144	<0.047	<0.034	0.55	2.7	102	<21	0.14	8.1	0.56	3.8	80	<3.2	65	<0.21	55	171	407	606	3460	2	45	149	119	546	0.47	5.3	42	4.4	<165	0.15	47	9.5	4.4	424	60	43	236
CK22	5	Morphine	29	0.14	1.4	2.7	607	1.7	197	174	116	1.3	<0.034	0.64	4.5	110	<21	0.2	<0.15	<0.030	3.2	119	<3.2	283	<0.21	36	224	192	538	2170	1.1	66	<115	131	258	0.23	23	26	4.6	<165	5.6	69	7.8	3.4	367	<44	33	282
CK31	5	Morphine	35	0.22	1.6	6	436	1.6	340	151	121	0.15	0.044	0.6	2.7	153	39	0.13	16	1.1	13	107	<3.2	507	0.36	28	209	67	435	2310	1.2	<32	<115	148	626	0.27	18	41	4.2	285	3.8	49	7.9	3.2	350	<44	45	123
CK48	5	Morphine	31	0.16	1.7	8.3	836	1.2	340	158	96	<0.047	0.041	0.57	4.5	86	<21	0.098	<0.15	0.42	3	107	<3.2	61	0.44	28	134	88	441	1690	1.6	66	126	<36	800	<0.20	<2.5	38	5.1	323	0.17	39	4.2	4	407	<44	28	193
CI04	5	Saline	24	0.21	2	4.4	924	1.8	514	260	153	4.7	0.17	0.69	2.7	11	44	0.26	27	0.12	<1.1	80	<3.2	552	<0.21	51	134	105	654	4710	1.7	66	483	83	676	0.55	146	66	5.5	285	13	142	11	5.7	484	<44	43	335
CI47	5	Saline	18	0.16	1.5	5.5	504	1	244	122	85	0.15	0.1	0.65	<1.6	99	36	0.12	<0.15	0.41	<1.1	143	<3.2	175	<0.21	<26	119	126	968	3230	1.4	56	191	107	QNS	0.51	9.3	38	2.6	285	1.4	56	7.2	4.4	436	<44	47	172
CK03	5	Saline	22	0.21	1.8	7.9	1130	2.4	284	273	190	0.17	0.21	0.86	<1.6	104	68	0.21	12	1	<1.1	212	<3.2	238	<0.21	32	298	158	707	3730	2.1	56	170	58	197	0.37	15	38	7.3	285	0.83	74	9.9	5.7	506	<44	47	332
CK07	5	Saline	13	0.2	1.8	3.6	364	1.9	395	224	170	0.059	<0.034	0.6	<1.6	86	<21	0.59	0.71	0.92	2.8	94	<3.2	157	<0.21	36	194	178	327	3630	0.74	<32	<115	449	38	0.59	3.4	31	1.5	205	0.88	63	10	5.3	470	<44	28	271
CK40	5	Saline	17	0.22	2.1	6.2	517	2.3	328	265	182	<0.047	0.43	0.72	<1.6	128	59	0.27	<0.15	0.83	3.5	94	3.5	282	0.36	51	238	210	380	3580	1.2	45	200	1330	532	0.47	4.7	49	8	205	0.43	65	8.6	4.9	458	<44	47	381
CH89	22	Morphine	31	0.21	1.7	13	673	2	364	221	153	1.6	0.037	0.68	4.3	102	<21	0.24	0.62	1	19	56	<3.2	264	<0.21	40	119	137	551	3010	2.8	66	191	<36	327	0.23	39	38	5.1	362	12	93	8.2	1.5	292	<44	38	216
CI83	22	Morphine	26	0.18	1.6	13	367	1.3	280	148	110	<0.047	0.081	0.61	2.7	58	<21	0.064	11	0.94	12	48	<3.2	12	<0.21	28	74	130	509	2050	1.1	45	<115	38	487	0.31	3.1	35	2.1	<165	<0.14	48	7.5	1.9	246	<44	56	54
CI90	22	Morphine	41	0.21	2.1	4.4	123	1.1	463	171	134	0.14	0.12	0.71	3.7	141	34	0.075	49	0.72	13	80	<3.2	156	<0.21	44	104	449	611	2880	1.7	56	228	107	348	0.31	40	58	8.1	362	2.8	71	8.3	3.2	299	48	56	152
CK22	22	Morphine	24	0.19	1.4	2.4	702	0.44	170	<82	<60	1.7	0.066	0.7	3.7	158	<21	0.042	0.37	0.88	5	107	<3.2	133	<0.21	<26	238	106	423	1890	1.6	190	<115	203	192	<0.20	29	31	5.7	285	5.3	81	<3.8	1.5	230	<44	38	111
CK31	22	Morphine	22	0.23	2.1	3	702	0.36	150	<82	<60	0.85	0.89	0.66	5.3	138	<21	0.061	1.6	1.4	24	131	<3.2	643	<0.21	51	149	123	597	2290	1.9	56	<115	119	652	0.31	54	35	7.5	362	8.5	92	<3.8	2.4	283	48	47	96
CK48	22	Morphine	29	0.28	1.8	5.2	834	1.8	361	239	173	<0.047	<0.034	0.8	4.8	72	<21	0.056	1.8	0.87	23	48	<3.2	86	<0.21	28	119	147	386	1470	1	45	<115	<36	348	<0.20	4.1	49	4.4	205	0.45	42	7	2.4	283	<44	52	84
CI04	22	Saline	24	0.18	1.8	2.4	856	0.35	214	99	60	0.18	0.97	0.6	<1.6	7.5	29	0.055	7.5	0.8	6.5	80	11	140	<0.21	36	134	69	481	3400	1.7	76	210	58	368	0.31	13	41	6.9	510	1.3	74	<3.8	4	339	48	36	120
CI47	22	Saline	23	0.18	1.5	3.3	670	1.2	164	145	111	1.2	0.21	0.64	<1.6	99	<21	0.04	1.4	0.68	8.3	48	<3.2	224	<0.21	<26	74	105	675	2570	1.5	76	126	70	199	0.37	79	35	4.6	<165	3.1	98	10	2.8	285	<44	43	78
CK03	22	Saline	23	0.19	1.9	4.1	1120	0.57	271	97	74	0.24	0.34	0.73	<1.6	135	29	0.063	1.7	1.1	4.2	131	<3.2	348	0.28	28	119	104	647	2190	2.5	66	210	45	169	<0.20	34	24	7.9	285	1.9	75	<3.8	3	310	<44	38	126
CK07	22	Saline	17	0.24	1.7	2.3	623	1.8	355	216	108	<0.047	0.27	0.7	2.9	141	40	0.23	0.37	1.5	11	79	6.8	134	1.2	45	148	116	423	2470	1.1	91	<115	156	248	0.28	5.4	44	5	<165	1.1	52	9.2	3	252	<44	52	142
CK40	22	Saline	29	0.24	2.2	3.6	459	0.88	364	150	109	0.12	0.55	0.76	<1.6	180	24	0.089	1.1	1.3	16	131	5.3	343	<0.21	58	119	136	484	2070	1.8	124	126	363	1190	<0.20	15	46	11	<165	1	70	5.4	3.6	323	<44	56	126
CH89	35	Morphine	29	0.19	1.6	14	507	1.5	304	144	81	1.3	0.1	0.53	7.1	119	28	0.28	1.6	0.87	13	90	5.8	415	0.22	27	96	137	519	2880	2.4	52	234	<36	407	0.28	39	36	4.3	<165	12	86	5.1	2.3	254	<44	29	325
CI83	35	Morphine	22	0.18	1.3	11	335	1.2	210	117	<60	<0.047	0.1	0.48	4	86	28	0.3	36	0.9	5.1	90	<3.2	34	0.39	33	<43	134	386	2610	1.3	52	<115	82	431	<0.20	3.2	31	3.8	357	0.18	48	3.9	2.2	219	<44	60	212
CI90	35	Morphine	28	0.2	1.5	3.1	99	1.5	327	163	70	<0.047	0.38	0.58	4.5	94	36	0.37	33	0.59	3.2	68	<3.2	143	0.48	56	83	309	440	2870	1.1	44	141	82	82	0.38	12	44	4.4	215	1.1	52	5.8	1.4	237	<44	48	294
CK22	35	Morphine	25	0.21	1.3	2	524	1.2	204	109	<60	<0.047	0.3	0.7	3.7	128	<13	0.4	6.2	1.2	3.4	104	5.8	60	0.39	30	175	143	347	2260	1.2	63	<115	146	1310	0.22	<3.0	38	5.5	271	0.2	48	4.9	1.7	221	54	52	255
CK31	35	Morphine	22	0.2	1.2	2.5	610	1.3	222	121	65	0.75	0.28	0.64	7.7	103	38	0.34	1.4	0.95	15	90	<3.2	837	0.39	36	122	154	573	2880	1.5	<32	181	94	22	0.22	56	50	5.5	243	9.2	68	5.4	3.3	255	<44	48	266
CK48	35	Morphine	31	0.16	1.6	3.8	634	2.1	275	214	108	<0.047	0.084	0.6	3.5	94	23	0.27	4.8	0.6	8.5	79	<3.2	130	0.22	27	96	150	397	1930	0.94	52	120	58	98	0.33	6.3	50	4.3	<165	0.47	45	5.5	2.7	245	<44	34	241
CI04	35	Saline	22	0.19	2	3.8	667	1.7	367	207	87	<0.047	0.98	0.54	1.8	9.8	40	0.39	8.2	0.82	2.6	134	5.2	116	0.43	45	162	87	616	3310	1.5	97	200	70	407	0.31	5.9	50	6.2	271	0.72	65	6.8	3.6	330	<44	43	365
CI47	35	Saline	25	0.19	1.3	2.3	535	1.2	183	137	65	1.2	0.41	0.67	3.5	87	53	0.32	2.7	0.84	3.5	122	<3.2	262	0.43	33	70	108	508	4000	1.1	79	200	299	498	0.28	103	38	4.8	215	5.4	109	5.8	3.6	310	<44	60	311
CK03	35	Saline	24	0.22	1.8	4.4	1020	2	490	221	165	<0.047	0.68	0.69	1.3	111	40	0.42	9.7	1.3	9.1	126	6.8	151	0.22	56	135	126	496	3260	1.4	44	209	94	234	0.31	6.3	46	8.3	188	0.44	74	7.7	3.6	329	<44	52	318
CK07	35	Saline	18	0.19	1.6	2.8	586	1.5	310	156	91	0.24	0.28	0.58	2.9	121	32	0.27	2.8	0.95	3.5	68	13	321	0.3	39	188	110	443	2660	0.8	52	120	140	153	0.28	15	34	4.2	<165	2	57	5.4	3	225	<44	36	208
CK40	35	Saline	29	0.23	1.9	2.9	381	1.9	401	231	118	<0.047	0.48	0.73	3.5	137	36	0.5	0.42	1.3	14	134	9.9	332	0.48	56	135	196	628	2540	1.3	36	200	739	753	0.31	8.5	57	8	271	0.9	64	6.3	4.8	365	66	78	348
